# Deazaguanylation is a nucleobase-protein conjugation required for type IV CBASS immunity

**DOI:** 10.1101/2025.04.06.647259

**Authors:** Douglas R. Wassarman, Patrick Pfaff, Joao A. Paulo, Steven P. Gygi, Kevan M. Shokat, Philip J. Kranzusch

**Affiliations:** Department of Microbiology, Blavatnik Institute, Harvard Medical School, Boston, MA, USA; Department of Cancer Immunology and Virology, Dana-Farber Cancer Institute, Boston, MA, USA; Department of Cellular and Molecular Pharmacology and Howard Hughes Medical Institute, University of California, San Francisco, CA, USA; Department of Cell Biology, Blavatnik Institute, Harvard Medical School, Boston, MA, USA; Parker Institute for Cancer Immunotherapy at Dana-Farber Cancer Institute, Boston, MA, USA

## Abstract

7-deazapurines are nucleobase analogs essential for nucleic acid modifications in nearly all cellular life. Here, we discover a role for 7-deazapurines in protein modification within type IV CBASS anti-phage defense and define functions for CBASS ancillary proteins Cap9 and Cap10 in nucleobase-protein conjugation. A structure of Cap10 reveals a tRNA transglycosylase-family enzyme remodeled to bind the modified N-terminus of a partner cGAS/DncV-like nucleotidyltransferase linked to a 7-amido-7-deazaguanine (NDG) nucleobase. The structure of Cap9 explains how this QueC-like enzyme co-opts a 7-deazapurine biosynthetic reaction mechanism for NDG conjugation. We demonstrate that Cap9, Cap10, and NDG conjugation are essential for host defense against phage infection. Our results define a previously unknown 7-deazapurine protein modification and explain how nucleobase biosynthetic machinery has been repurposed for antiviral immunity.
