## Supplemental Tables for "Deazaguanylation is a nucleobase-protein conjugation required for type IV CBASS immunity"

### Sheet: Table S1
Supplemental Table S1 | Genome accession numbers for type IV CBASS systems
IMG Genome ID	Genome Name	Phylum	IMG CD-NTase Gene ID	CD-NTase Sequence
2654587900	Halobacillus alkaliphilus FP5	Firmicutes	2656193544	MGGSGGFFKPPSESIEELLDKNDESNTEFRKELNSYLISLLTGYNNRDIEGINQHLNHLKEIISRDLEGLLELKFGGSISKHTYVNGLSDVDVLVTINSTSLSSSSPKEIISTLAQKLRNKLPKTKIKEGDLAVTITYSDGHEVQLLPSKSTFQGIKIASADGKTWSNIIKPIKFAKKLTEVNKQNNGRVVPIIKLFKALNNTYDKDGRLSGYHIESLAIQAFKNYKGNLSYNEMMKHMAQSSSTSVLSPITDSTGQSLHVDDYLGDAGSIKRRQFSNNLKRTFKKMRRAEITKSLSEWKKLIDGD
2630968972	Methanococcoides methylutens DSM 2657	Euryarchaeota	2633987901	MGGSGGGYYYPSSNRYKEDLDKIRQESYDESFETSVNELIAEKLGEANSRDSVKTREYLDQIKEIIESDIEGTVNLQFGGSVSKFTYVEGLSDVDALLKINNSELSDKSPNEVLEYIRSRFESEITNANEIKVGKLAVTIKYNDGTEIQILPAIKRRDGFKIPARNGKEWSNIIRPDKFASRLTEVNQNCGGKVVPVIKMVKHINSNLPPEQQLSGYHIESLAIEIFKSYPKELNRTNKTMTKYFYQEASEKIKSPIKDRTNQSLHVDDYLYSENSPQRVRMSYILSNTYKRMKAADDMKSVEAWKYILGDD
2703719210	Moorella thermoacetica DSM 12797	Firmicutes	2705915673	MSGGGWYYWSKHTDIEKVLRETESNEKRIEYEGEVNRYLQSLLTNYNNRKTDEIRQHLETIRGALDKNIEGAIELVFGGSLSKHTYVNGLSDIDMLVRINDTSLADASPADIKAYFAERLLKRLPNTEVEVGKLAVTVRFSSTGHEIQLLPALQTKTGVRIADPNGDGWSKVIRPIKFAEKLTNVNQSCNHKVIPVIKLFKGLNESLPENVRLSGYHIESLAIKAFEGYTGRKTYKDMLQHFCRQAIKLVLSPIVDSTGQSVHVDEYLGASNSLRRRQCSAALERLSNRLSRADAHMNIERWKEMFENE
2627853541	Moorella thermoacetica DSM 521	Firmicutes	2627994948	MSGGGWYYWSKHTDIEKVLRETESNEKRIEYEGEVNRYLQSLLTNYNNRKTDEIRQHLETIRGALDKNIEGAIELVFGGSLSKHTYVNGLSDIDMLVRINDTSLANASPADIKAYFAERLLKRLPNTEVEVGKLAVTVRFSSTGHEIQLLPALQTKTGVRIADPNGDGWSKVIRPIKFAEKLTNVNQSCNHKVIPVIKLFKGLNESLPENVRLSGYHIESLAIKAFEGYTGRKTYKDMLQHFCRQAIKLVLSPIVDSTGQSVHVDEYLGASNSLRRRQCSAALERLSNRLSRADAHMNIERWKEMFENE
2711768465	Acidobacteria bacterium RIFCSPLOWO2_12_FULL_60_22	Acidobacteria	2713137276	MGGSGGRDFFIDHKPEDIKVELRKEEERTHDQAFDTQIAERLGELLGEANRRDTKAIGAAIDKIKDVLGADIEGTLDPILGGSVRKHTYVDGISDIDTLVILRDPTLRSLSPKEVLAYFEQKAREGLAGWEVSRGKLSVTLRKEGLEIQVLPAVLENGKTHIPSARGDRWSDINPQAFFRKLTDTNNKLGGKVVPVIKLAKIINSQQPEALQLTGYHIESLAIESFKAYDGPLNPKAMLEHFFDKSRSLVLAPIRDKTGQSVHVDSDLGATNSKNRKEVYAALDRIHRRMKNADALRSEEQWLEPFGGE
2687453793	Bacillus sp. OK838	Firmicutes	2690214059	MGGSGGSYNNPPKTLKQLEQEKENRINHEKFDADLNQYIKEYFQRINSRDVEGINKHLETLKKALEKDIEGFVDLKFGGSVNKSTYSTGISDVDMLVQINNSQLSTAKPNEVLQLFKEQVQKRLPKTDVKIGKLALTVKFASGHEIQLLPSIKTETGYRIPRPGENKWSNTIRPNKFAEKLTNVNKANSNKLVPLIKLMKNINSTLPKHRQLSGYHLESLAIDAFKNPANTPKTYKGMVEHFCRHAERAVLNPITDSTGQSVHVDTYLGNAKSSERQRASNTFKQLLKRMEIANRANSLDAWKQILSGK
2596583675	Moorella thermoacetica DSM 521	Firmicutes	2597383945	MSGGGWYYWSKHTDIEKVLRETESNEKRIEYEGEVNRYLQSLLTNYNNRKTDEIRQHLETIRGALDKNIEGAIELVFGGSLSKHTYVNGLSDIDMLVRINDTSLANASPADIKAYFAERLLKRLPNTEVEVGKLAVTVRFSSTGHEIQLLPALQTKTGVRIADPNGDGWSKVIRPIKFAEKLTNVNQSCNHKVIPVIKLFKGLNESLPENVRLSGYHIESLAIKAFEGYTGRKTYKDMLQHFCRQAIKLVLSPIVDSTGQSVHVDEYLGASNSLRRRQCSAALERLSNRLSRADAHMNIERWKEMFENE
2703719209	Moorella thermoacetica ATCC 49707	Firmicutes	2705913072	MSGGGWYYWSKHTDIEKVLRETESNEKRIEYEGEVNRYLQSLLTNYNNRKTDEIRQHLETIRGALDKNIEGAIELVFGGSLSKHTYVNGLSDIDMLVRINDTSLANASPADIKAYFAERLLKRLPNTEVEVGKLAVTVRFSSTGHEIQLLPALQTKTGVRIADPNGDGWSKVIRPIKFAEKLTNVNQSCNHKVIPVIKLFKGLNESLPENVRLSGYHIESLAIKAFEGYTGRKTYKDMLQHFCRQAIKLVLSPIVDSTGQSVHVDEYLGASNSLRRRQCSAALERLSNRLSRADAHMNIERWKEMFENE
2623620415	Rhizobiales sp. genome_bin_27	Proteobacteria	2624355118	MGGSGGSFGSGFDPRDISRQVRDAEKKLGDEAFGAKIADLFTGLLGDYNNRDTSLVRQRIDDMLEGLRDVAEGELDLVFGGSVAKRTYVDGLSDVDCLVIVNDTALEAAGPHAARDLVAKELAAKLAGKAEVSAGKLAVTVRYGDGMEIQLLPAVRTEAGVKIPSARVDGRWSEIDPGKFQQALTKYNKACAGKLVPAVKLAKAVIAQLPDAHQLSGYHIESLAIDAFRNYTGTMTPAAMLPHFFEHAKERVLRPMTDRTGQSVHVDGYMGDAHSDARKTASHLLGRLAKRMANATAARSLPQWEDLFGADE
2619619052	Unclassified Chloroflexi bacterium bin152	Chloroflexi	2620549626	MGGSGGIGFRAFPPDEIRSWITDAQDTTAATEHNNRINAYLADLLAQYNDRDVALTREHLNEIERALEDELETTLDLRFGGSIAKHTFVDGISDVDALAILRDPELSSLTAREVLGNFGDTLRRELGFT
2627853542	Moorella thermoacetica DSM 2955	Firmicutes	2627997629	MSGGGWYYWSKHTDIEKVLRETESNEKRIEYEGEVNRYLQSLLTNYNNRKTDEIRQHLETIRGALDKNIEGAIELVFGGSLSKHTYVNGLSDIDMLVRINDTSLANASPADIKAYFAERLLKRLPNTEVEVGKLAVTVRFSSTGHEIQLLPALQTKTGVRIADPNGDGWSKVIRPIKFAEKLTNVNQSCNHKVIPVIKLFKGLNESLPENVRLSGYHIESLAIKAFEGYTGRKTYKDMLQHFCRQAIKLVLSPIVDSTGQSVHVDEYLGASNSLRRRQCSAALERLSNRLSRADAHMNIERWKEMFENE
2596583698	Moorella thermoacetica ATCC 39073	Firmicutes	2597466879	MSGGGWYYWSKHTDIEKVLRETESNEKRIEYEGEVNRYLQSLLTNYNNRKTDEIRQHLETIRGALDKNIEGAIELVFGGSLSKHTYVNGLSDIDMLVRINDTSLANASPADIKAYFAERLLKRLPNTEVEVGKLAVTVRFSSTGHEIQLLPALQTKTGVRIADPNGDGWSKVIRPIKFAEKLTNVNQSCNHKVIPVIKLFKGLNESLPENVRLSGYHIESLAIKAFEGYTGRKTYKDMLQHFCRQAIKLVLSPIVDSTGQSVHVDEYLGASNSLRRRQCSAALERLSNRLSRADAHMNIERWKEMFENE
2517572073	Leptolyngbya sp. PCC 6406	Cyanobacteria	2517695308	MSGNGGSGYTPRSSQSGIERLIQQAEGRIEESVYNSQANDLLQEVLKDFNQRDTSKNWEYINALKDAINEGIEGTVDLAFGGSVRKHTYINGLSDVDLLVQINNTSLTQASPQEVLRHFESQIKAALRNVDGVQVSSGNLAVTVSYPDGTKLQLLPTIRTASGFRIASSRDPEQWSNVVRPASFARKLTEANQANSGKVVPIVKLFKGLVNECGIDLSGYHAESLAIKVFENYQGGTSYKEMLTHMCRVSTDLVKSPIADRTGQSLHVDDYLGSANSLQRRQVSQSLSRLAQQMEVADTQRSIARWQEWFGDE
2509601027	Fortiea contorta PCC 7126	Cyanobacteria	2509784171	MGSSGGSYSWSSSSSSEDISQMLKRAGESTDTSSYNAEVNSLLQGALKEFNDRDVEATQQHLSVLKEVIESEIENSVDLLFGGSIRKNTFINGLSDVDTLVLVNNTSLENKSPQEVLDYFAQRIQQRLPNTDVSVGKLAVTVRYSDGQEIQVLPAIRTASGLRISNPETGKWSNVVRPDSFARKLTAVNKEFSGKVVPTIKLFKAVVKDILPTGLKISGYHAESLAIEAFKNYQGSRTYKDMLTHLCREATNLVKSPIKDKTGQSLHVDDSLGEANSQARTRISAYLERLTKKIEASDKLKSKEQWQEWFGD
2636415832	Lysinibacillus macroides DSM 54	Firmicutes	2638200122	LGGSGGWNVPSKTLKELLEEKAKQRQKENDREINDFLQSLLKELNNRDTEQVQKHLNTLKAAIEKEIDGAVDLLFGGSLSKHTYAQGLSDIDMLVRINNTQLANAKPQEVLDYFAKQIKTRLPKTEVKKGDLAVTVKFSSGYEVQLLPSIKTATGYKIAKPGLNEWSNVIKPKKFAEKLTSVNQSNGGKIIPMIKLFKMINDQFPKKAQLSGYHIESLAIEAFKNRQVYPKTVKEALQKFCEHSRTTVLSPIKESTGQSIHVDDYLGGKNSDIRRRISNNIRIIQKKSIMQVQ
2698536699	Bradyrhizobium lablabi MT34	Proteobacteria	2700143688	MGGGGGGGPFVNRSPEQLAKQVRQAEDDTAVKVFETELNSLLSELLSAANSRDISLVQERLDDIKGEINDSLETSTDLLFGGSVAKHTYVDGLSDIDSLLILNDSDLAAEKPSTALAKVADIVRAAAPTSASVGAGRLAVTVQYSDGMQIQLLPAFRSKDGLKVPSFLRDGWSHISPSAFQKALSARNEECNGKLIPTIKLAKAIIGTLPEKQRLSGYHVESLAIAAFKDYSGPKVTTGMLPVFFEKSRDLVLRPIRDSSGQSVHVDAYLGDADSAQRAAASHVLGRIAKRMRNASAHMSGDQWKAIFGLTDD
2671180218	Nitrosomonas nitrosa Nm146	Proteobacteria	2671881179	MGGGGGSNWSNPQQIVREVREAEKKVSDEKFQTDLSGLLTRYLGCFNDRDIPLVRHRLDEILDSLGEAIDEKIDQVFGGSVAKHTYVDGLSDIDCLLVVNDTSLEEKGPKAALKAIEKALNRSLKGQAETSVGKLAVTVSYGDGMEIQLLPAVKSGTGLKIPSARNEARWSGINPKKFQAALTKYNAQCDGKLVPTIKLAKAIIGKLPEARQLSGYHVESLAIDAFKGYTGTKTPSAMLPHFFEHAKKRVLTPMSDSTGQSVHVDNYMGSANSVERKNASHLLGRIAKRMVNATASGSLEQWSDMFGED
2693430034	Bradyrhizobium ottawaense GAS524	Proteobacteria	2695387391	MGGGGGGGPFVNRSPEQLAKQVRQAEDDTAVKVFETELNSLLSELLSAANSRDISLVQERLDDIKGEINDSLETSTDLLFGGSVAKHTYVDGLSDIDSLLILNDSDLAAEKPSTALAKVADIVRAAAPTSASVGAGRLAVTVQYSDGMQIQLLPAFRSKDGLKVPSFLRDGWSHISPSAFQKALSARNEECNGKLIPTIKLAKAIIGTLPEKQRLSGYHVESLAIAAFKDYSGPKVTTGMLPVFFEKSRDLVLRPIRDSSGQSVHVDAYLGDADSAQRAAASHVLGRIAKRMRNASAHMSGDQWKAIFGLTDD
2639762563	Halostagnicola kamekurae DSM 22427	Euryarchaeota	2640014307	MGTKITSQDDAAAGKEDSKEGGLPEEQQELPESRNEAERAAEDVCEEEADQSKVSEREGKKVADRREEVRDALEDELGIKEQHIFGSFTRGTLVGPLDEDSDTDVMFVLDEEEHGDWVQDPEHGPRNSLRRVKRILQNDPRFKGASISVDRNVVAIQFNDFTVEVAPAFERGDDYVIPNTYREGAGWVQTNPRRYKQQFEAVNENRNGNVAKLARLAKKYNVQTGTQISSYHMEVMVYDFMRTRSYQDEPIDRLVDDFFEQLPERLSSGTYDPATDQKIDDGLRNEDREEAISNAKKAREKLRRARERKENNETHSQEHYEEVVDGDIE
2671180244	Bacillus pumilus B4127	Firmicutes	2671974483	LSGSSWNSIPSKTLSELEAEREDQVEQQRFESELNEFIRELFLNINDRDVEGIRNHLDTLKLAIEKELEGSVQMIFGGSINKNTYISGISDVDMLVQINDKNLSGAKPFEVMKTIKDKINKRLPNTEVTIGNLALTVKFSSGHEIQLLPSIKTSTGYKIAKANDNSWSNVIKPKNFAEKLTRVNQENGNKIVPLIKIIKKINSTLPQNKQLSGYHIESLAIDAFKNNNQAPRSYKGLVEYFYQHAEKAVLNPIRDSTGQSIHVDTYLGEVKSSKRREVSKVLNRVLSRIERANKSYSIDEWKKILGD
2788500277	Maricaulis sp. CPC25	Proteobacteria	2790116544	MAGGSNAGDSWNDPDKVVNRLKRAAQQAITAEVSAKLAEILNSALADANNRDIDLVGSRIDEVTSALGDVVEAPIKTLFGGSVAKHTYVDGLSDIDTLLVLDGTEFENKRPSDAIKILTDLIENAVPGANAKGGKLAVTITYGDGMEIQMLPAFQQGDRLRVPKFSSDEWSDISPLKFQNKLTDVNQACGGKVVPTIKLAKAIMGGLPETQRLSGYHTESLAIEVFKKYDGTKTPAAMLPHFFEQASKLVLSPIKDSTGQSVHVDDRLGSEDSKPRRMQSHVLNRLYKRLRNAAAHGQTAIWDSMLSSFDD
2684622664	Haloarcula sp. CBA1128	Euryarchaeota	2685284810	VLVDILSDDMEIEESQLIGSYTRGTMTAPLREDSDADVMIVLDADEHRQWIEQENGPRNCLNAIKRRIENDPRFSETEVKVDQNVVQVKYHDSTIEIAPAFRYSEVPHADHPRGMFGLFTDASDGYAIPDTHGRQSWQGTNPRKYKQMFDARDKAHDGKVSGLTRTMKKWAESNNVPVRSFHMETMVYNYFEEKARRGEPVPDTYQEMTREFVQTLPNRVNNRTKEPVYEETVDDGMSRSDRRKAAKQAKKAREKLDEAKRLKEEGKTKQAKEELQDVHGDDFNSD
2510065044	Desulfosporosinus meridiei S10, DSM 13257	Firmicutes	2510241787	MGGSGGGYFHISNPNDFTKKLREEEEKTTNSHFETEVSGLIDELLAQYNNRDTELITRHIERIKLALEKDIEGVLDLLFGGSVSKHTYVDGLSDIDALVILNKSDLNGKSPEDVKNYFYTRLKESLPNTEIHRGKLAITIKYSDSEIQILPAVRTESGIKIADQNSGKWASINPEKFTTCLTEVNKNVSMKLIPTIKMVKSIISNLPENRQLTGYHVESLAVEIFKSYDGKKTTKSMLKHFFSEATDKVMSPIKDKTGQSRHVDDYLGSGGSLERKIASDALNRIARKLKNADGSQSLDKWKEILGENN
2690315684	Haloferax marisrubri SB3	Euryarchaeota	2690712425	VVQETLQSEDEVEESYENHVGDTKITDRQGETISDRRDVLVSILEEDMGIEDSRLIGSFTRGTMTGPLKQDSDADVMVVLDADKHRDWIEQENGPTNALRAIKRRIENDPRFSQTEVRVDQNVVQVKYHDSTIEIAPAFRYSEVPHADHPRDGFNLFNDASDGYAIPDTHGQQSWQGTNPREYKQMFEARDQAHNGRVSGLTRAMKTWADRNNVPVRSYHMETMVYNYFEEKARRGEPVPSSYNELTREFMRTLPNRVHGKAKEPVYNESVDKGMGQEDRNAAAKKAKKASEKLEEAKRLKDQGKTEEAMEKLKEVHGKDFN
2506783051	Halohasta litchfieldiae tADL	Euryarchaeota	2507074604	MGSGIAPPSHPGNQDEHGPGHDESGQTSLDDYADETGPTNRQGKTINERRERLEQILEEEMVIVESHQFGSFTRGTMVGPLSEDSDTDVMFVLSREKHGQWERGENGSSNCLRAVKRVLEKRYPNSNVSIDRNVVSVQFSDFTVDVAPAFKDDTGGYKIPDTYSDGQSWVRTNPRGYKQRFEAIDNARGGKLQKVARVAKKLRENRNIPVSSYHMEVMAYDYVHNHPNKDATTEELTEGFVEELPRRVSRGTRDPVNGDRLDSNMDQANRKEAIRKAKAARKKMREARTRRRDGDSREANEKYGDALGEDID
2617270732	Halorubrum sodomense RD 26	Euryarchaeota	2617340436	MGTDIAPPGYPGNQDENESEQQNTGQTSLDDYADETGPTNRQGKTINERRERLEQILEEEMEVVESHQFGSFTRGTMVGPLSEDSDTDVMFVLSREKHGKWERGENGSSNCLRAVKRALEKRYPNSKVKIDRNVVSVQFSDFTVDVAPAFKDGTGGYKIPDTYSEGRSWVRTNPRGYKQRFEAVDNARGGKLQKVARVAKKLRENRNVPVSSYHMEVMAYDHVHNHPNKDASTEELVEGFVEELPRRISRGTRDPVNGDRLDSNMDRSNRKEAIRKAKAARRQMRDARAHRQTGDNEEANEKYGDALGEDID
2832582183	Pigmentiphaga humi dnA1	Proteobacteria	2832585017	MGGSGGGSTFKYRSPEELRVAVRKAEDDSSVKQFEVELAGTLSDLLGAYNSRDTQAVQERLNDIRAALQGAIEGAFDSLFGGSVAKHTYVDGLSDIDSLVLLNDSDLENQSPQRALKRMATIIKAAMPVSATVTYGHMAVTVDYGDGMVIQLLPAIKGADGHVHVPSSRRDAWSEINPIAFREVLSARNAACGGKLVPTIKLAKAINGELPEGQRLSGYHMESLAIAAFRNYAGKKRPLRCCRPSSTVLVTLFFLQ
2744054880	Bacillus wiedmannii FSL H8-0032	Firmicutes	2745992741	MGGSGGYNIPSKTLSQLEQEKQEQLEIERFETDINQYIKGYFQEVNSRDVEGINRHLETIKSALEKDIEGFFDLKFGGSVIKNTYSAGISDVDMLVQINNTSYAKAQPMEVLKHFKGQIEKRLPKTEVKIGKLAITVKFKSGHEIQLLPSIKTETGYRIPRPGENNWSNVIRPRKFAEKLTNVNKLNHNKIVPLIKLMKNINAALPKQRQLSGYHLESLAIDAFKNPNHTPKTYKGMVEHFCRHAERAVLKPITDSTGQSVHVDTYLGNAKSPERQRASNTFKQLLKKMEGATHSKSLEEWKGILGSK
2684622567	Halorubrum aethiopicum SAH-A6	Euryarchaeota	2684883185	MGGGYNSTGQTYSHSGREPGDTGGAGQTLHDAISDDPEPEHKEEPENDEVEECYQDHVEETEITDRQTETISDRRNVLVDILSEDMKIEDSQLIGSYTRGTMTAPLNEDSDADVMVVLDADEHRQWIEQKNGPRNCLNAIKRRIENDPRFSQTEVKVDQNVVQVKYHDSTIEIAPAFRYSEVPHADHPRGIFGLFTDASDGYAIPDTHGQQSWQGTNPRKYKQMFDARDQAHNGKVAGLTRTMKKWTETNNVPVRSFHMETMVYNYFEEKAQRGEPVPDTYQEMTREFVQSLPSRVNSRTKEPVYDEHVDQGMSRGERRDAAKKAKQAKQKLEEAKQLQEQGKTEEAKETLQDVHGDDFN
2509601039	Leptolyngbya sp. PCC 7375	Cyanobacteria	2509843764	MGGGGGGWSPSYSTSGIDNLLSRANQQTDTKAYTSEVNGFLQEILKEYNVRQREEIRKHLEVLQQSINKEIEGAIDLLFGGSVKKHTYLKGLSDVDSLVLINNTSLENRSPHEVLNYIAEKVKERLPNTQVNPPGKLAVTVKYSDGIEIQLLPALKTKSGFKIISTTHENQWSNVIRPQAFASKLTEVNQACSGNVVPVIKLFKAIVAKKLPANLKVSGYHAESLAIEAFKDYNGSRTYKDMLAHFCRTASEQVKTPIKDKTGQSLHVDDYLGSTNSRERKQVSSWLSRIDVRLRNADSLQSLKKWQELFED
2914081374	Iningainema sp. BLCCT55	Cyanobacteria	2914081846	MGGSGGSYSWSSNSSSEEINQLLGRAGESTDTSSYNSEVNSLLQSVLKDFNDRDAEATQRHLDILKKAIESEIENSVDLLFGGSIRKNTFINGLSDADTLVLVNNTSLEKKSPQEVLDYFAQRIQQRLPNTHVSVGKLAVTVRYSDGQEIQILPVIRTVSGLRISNPEEGKWSNVVRPDSFARKLTAVNKEFSGKVVPTIKLFKAVVKDILPKDLKISGYHAESLAIEAFKGYQGSRTYKDMLTHLCREATNLVKSPIKDKTGQSLHVDDSLGEANSQARTRISAYLERLTKKIEASDKLKSKEKWLEWFGE
8043041867	Bacillus pumilus Ha06YP001	Firmicutes	8043045319	MSGSSWNSIPSKTLSELEAEREDQVEQQRFESELNEFIRELFLNINDRDVEGIRNHLDTLKQAIEKELEGSVQMIFGGSINKNTYISGISDVDMLVQINDKNLSGAKPFEVMKTIKDKINKRLPNTEVTIGNLALTVKFSSGHEIQLLPSIKTSTGYKIAKANDNSWSNVIKPKNFAEKLTRVNQENGNKIVPLIKIIKKINSTLPQNKQLSGYHIESLAIDAFKNNNQAPRSYKGLVEYFYQHAEKAVLNPIRDSTGQSIHVDTYLGEVKSSKRREVSKVLNRVLSRIERANKSYSIDEWKKILGD
2574179736	Domibacillus aminovorans 72	Firmicutes	2574320469	MGGSGGGFGNIGKTLNELMKENNSSEEEASFNREVNAYLGSLLTNLNDRDVDKVNDHLATLEEALAEKIKGYLELRFGGSVSKHTYANGLSDIDMLVQLNNSSLADLKPREVLSYFKNTIQDKLPQTVVSIGKLAVTVKFPDGHEIQLLPSISTATGMRIAKVDSNEWSKVIKPKQFAEKLTEVNRENIGRVVPIIKIFKAMNGELPKQLQLSGYHIESLAIDAFKGGKVEKKTYRGMLDHFCKHAQKAVLGPIKDSTGQSIHVDEYLGNSNSVIRKQVSKAIERLSNKMNRADAQKSLEQWENLIN
2849361509	Caulobacter sp. YL-Caulobacter	Proteobacteria	2849362225	MAGGGGGRFSRSPEEIAREVRASQDKLVSEGFQSALSALIGDELVAYNARDTALVRERLDEVKARLSDVLEGSFDQLFGGSVAKKTYVDGLSDIDSLLIINDTSLAGKSPSDALDRMVCILSGRLEDAVRVSRGRMAVTVEYAGGMEVQLLPAIRTDTGLKVPSSRTSGWSHINPEGFQKALSAANADCGGKLVPVIKLAKAVNATLPEPLRLSGYHMESLGIAAFRNYSGSRVAAEMLPAYFEKAARLVLAPIRDSTGQSVHVDEYLGPAQSPDRVARGHVLERVARRMRNATTAQSLDQWKAILGADL
2619619052	Unclassified Chloroflexi bacterium bin152	Chloroflexi	2620553431	MGGSGSRRLPRRFDPELSEDQMTGRLREKLREYNSRDADTIRRHISTLRDALEIRDDDVVPTLFGGSTSRNTFVQGLSDSDVLAIINDSSLTGRRPSEVIQHMAGLIRQRLPRTQVITGNLAVTVRFSDGNKIQLLPAIRRKDGVRISDPGHDRWSDVVRPDRFASRLTRVNQANSGQVVPTVKLMKGMVARNIRSDRDRPSGYHLESLAIDAFRNYRGPTDLTSMLKHYTQFSSKAVLQPIKDPTGQSRHVDDNLGGTGSAQRKRASVAFREMSNKLEDCRTERDLDNLFD
2531839276	Thauera phenylacetica B4P	Proteobacteria	2532906011	MGGSGGGSTFRYRSPEELRDAVRKAEDDSSVKQFEVELAGTLSELLGAYNSRDAQAVRERLSDIRAALQDEIEGTFDSLFGGSVAKHTYVDGLSDIDSLILLNDSDLENHSPQRALEKMTTIIKAAMPASATVTHGQMAVTVDYGDGMVVQLLPAIRGADGHLHVPSSRRDAWSQINPMAFRDVLSARNAACGGKLVPTIKLAKAINGELPEGQRLSGYHMESLAIAAFRSYAGEKTTSAMLPTFFDRARDLVLSPMKDSTGQSVHVDSYLGPANSPERQAASHLLGRLARRMRNATAAGSVAQWKALFGLEP
2693429898	Halohasta litchfieldiae DSM 22187	Euryarchaeota	2695049617	MGSGIAPPSHPGNQDEHGPGHDESGQTSLDDYADETGPTNRQGKTINERRERLEQILEEEMVIVESHQFGSFTRGTMVGPLSEDSDTDVMFVLSREKHGQWERGENGSSNCLRAVKRVLEKRYPNSNVSIDRNVVSVQFSDFTVDVAPAFKDDTGGYKIPDTYSDGQSWVRTNPRGYKQRFEAIDNARGGKLQKVARVAKKLRENRNIPVSSYHMEVMAYDYVHNHPNKDATTEELTEGFVEELPRRVSRGTRDPVNGDRLDSNMDQANRKEAIRKAKAARKKMREARTRRRDGDSREANEKYGDALGEDID
2693429786	Bradyrhizobium lablabi GAS522	Proteobacteria	2694650791	MGGGGGGGPFVNRSPEQLAKQVRQAEDDTAVKVFETELNSLLSELLSAANSRDISLVQERLDDIKGEINDSLETSTDLLFGGSVAKHTYVDGLSDIDSLLILNDSDLAAEKPSTALAKVADIVRAAAPTSASVGAGRLAVTVQYSDGMQIQLLPAFRSKDGLKVPSFLRDGWSHISPSAFQKALSARNEECNGKLIPTIKLAKAIIGTLPEKQRLSGYHVESLAIAAFKDYSGPKVTTGMLPVFFEKSRDLVLRPIRDSSGQSVHVDAYLGDADSAQRAAASHVLGRIAKRMRNASAHMSGDQWKAIFGLTDD
2897620376	Roseomonas nepalensis S9.3B	Proteobacteria	2897623352	VRNSEQQSADASFESTLSSELGQLLAGYNGRDVELVRERLEDVKRALEGALEGTLDQVFGGSVAKHTYVDGLSDVDTLLILNDASLADGGPRKALERMEKVLRERLAGRAVITHGQMAVTVEYNDGMMIQLLPAVREGDGRLRVPSSRQPHAWSAIDPKAFQEVLTRRNSECGGKLVPVIKLAKAINGTLPEAQRLSGYHVESLAIAAFRGYNGPKTTAAMLPSFFEKARDLVRSPIRDSTGQSVHVDGYLGDAESPQRIAAGHVLGAIAKRMRNANAAGSLARWRGLFGLDE
2524614679	Halorubrum ezzemoulense DSM 17463	Euryarchaeota	2525383243	MGTDIAPPGYPGNQDEDESEQQNTGQTSLDDYADETGPTNRQGKTINERRERLEQILEEEMEVVESHQFGSFTRGTMVGPLSEDSDTDVMFVLSREKHGKWERGENGSSNCLRAVKRALEKRYPNSKVKIDRNVVSVQFSDFTVDVAPAFKDGTGGYKIPDTYSEGRSWVRTNPRGYKQRFEAVDNARGGKLQKVARVAKKLRENRNVPVSSYHMEVMAYDHVHNHPNKDASTEELVEGFVEELPRRISRGTRDPVNGDRLDSNMDRSNRKEAIRKAKAARRQMRDARAHRQNGDNEEANEKYGDALGEDID
2504756059	Methylomonas methanica MC09	Proteobacteria	2504963292	MGGSGGSSWSMDPKDIVKQIREAEKKLGDQQFQTELSAFLAKSLAMFNERDIQLVRHRLDEILELLGEAIDEKIDQIFGGSVAKHTYVDGLSDIDCLLVVNDTNLEKGGPKTALSLIENVLKQSLKGHAEISVGDLAVTVHYGDGMEVQLLPAVKSGDSLKIPSARNSDQWSSIEPKKFQAALSDHNSRCDGKLVPTIKLAKAIIGQLPEARQLSGYHIESLAIDAFKGYTGTKTPSSMLPHFFEHAKNRVLSPMTDSTGQSVHVDDYMGGKNSEERISAGHLLGRIAKRMTNATASRSLAQWSELFGVDNV
2690315612	Devosia sp. YR412	Proteobacteria	2690363723	MGGSGGGGGYGGGLGSAAQQLKAALQEVQSLAFQTELSSKLSELLSKFNDRDVQLVRERLDQIEKVLGDKLDSDIEQRFGGSVAKHTYVDGLSDIDCLMVLRDQALIGKGPQATLAAFTDALKEKLGSQAEVTKGNLAVTVRYGDGMEIQLLPAVKQGEGMKIQSSRDQHSWSKINPGKFQEALTRRNAECEGKLVPVVKLAKAIISNFPEAHQLAGYHVESLGIDAFRGYTGAKTVSAMLPHFFQKAQDRVLKPMTDSTGQSVHVDGYMGNADSAVRTNASHLLGRIAKRMSNASASGSMEQWSNLFGEK
2639762961	Bacillus pumilus RI06-95	Firmicutes	2641436395	LSGSSWNSIPSKTLSELEAEREDQVEQQRFESELNEFIRELFLNINDRDVEGIRNHLDTLKQAIEKELEGSVQMIFGGSINKNTYISGISDVDMLVQINDKNLSGAKPFEVMKTIKDKINKRLPNTEVTIGNLALTVKFSSGHEIQLLPSIKTSTGYKIAKANDNSWSNVIKPKNFAEKLTRVNQENGNKIVPLIKIIKKINSTLPQNKQLSGYHIESLAIDAFKNNNQAPRSYKGLVEYFYQHAEKAVLNPIRDSTGQSIHVDTYLGEVKSSKRREVSKVLNRVLSRIERANKSYSIDEWKKILGD
2917601767	Nostoc paludosum FACHB-159	Cyanobacteria	2917608253	MGSSGGSYSWSSSSSSEDISQMLKRAGESTDTSSYNAEVNSLLQAALKEFNDRDVDATQQHLSVLKEVIESEIENSVDLLFGGSIRKNTFINGLSDVDTLVLLNNTSLEKNSPQEVLDYFAQRIQQRLPNTDVSVGKLAVTVRYSDGQEIQILPAIRTASGLRISNPETGKWSNVVRPDSFARKLTAVNQEFSGKVVPTIKLFKAVVKDILPKSLKISGYHAESLAIEAFKNYQGSRTYKDMLTHLCREATNLVKSPIKDKTGQSLHVDDSLGEANSQARTHISAYLKRLTNKIEASDKFKSKEKWQEWFGE
2627853826	Haloarcula sp. CBA1115	Euryarchaeota	2629122076	VLVDILSDDMEIEESQLIGSYTRGTMTAPLREDSDADVMIVLDADEHRQWIEQENGPRNCLNAIKRRIENDPRFSETEVKVDQNVVQVKYHDSTIEIAPAFRYSEVPHADHPRGMFGLFTDASDGYAIPDTHGRQSWQGTNPRKYKQMFDARDKAHDGKVSGLTRTMKKWAESNNVPVRSFHMETMVYNYFEEKARRGEPVPDTYQEMTREFVQTLPNRVNNRTKEPVYEETVDDGMSRSDRRKAAKQAKKAREKLDEAKRLKEEGKTKQAKEELQDVHGDDFNSD
2684622665	Halobacterium sp. CBA1132	Euryarchaeota	2685285126	MGDTHQTGHTYSGGGRGSTDTGQIGNTIRNTIREGDEVDESYRDFAEDSGLTDRQGETISNRRDVLEEILREELGVHDSRLIGSFTRRTVTGPMTEETDADMMVVLDAQEHRHWIEQESGPRNCLRAIKRRIKSDPRFSETDVKIDQNAVQVKYHDSTIEIVPAFRYSEVPHAEHPRDGLNLFNDASDGYAIPDTHGQESWIGTNPRAYKQRFDARNEAHDGRVAGLTRVMKKWSENNDVPTKGYAMEVMVYNYFAEKAETGGAVPENYHDLARDFVDSLPERVRGTPREPVYDGAVDNHWSSEERQEAAEKAKRAAQTLEEAKRLKEQGRTQEAKEKLREEYGEGFQD
2576861493	Hyphomonas hirschiana VP5	Proteobacteria	2578539889	MGGGGGSFFSGTRTPREFAEELREHQGNDPTTAAYNVEVASLLNELLADANSRDAKLARERIDSVLLSLDDAFEESFTSLMGGSVAKHTYVDGLSDVDALVVVNGTQFEGTKPESVLAQFASVLGKENPDAEVSVGKMAVTMRFNDGMELQLLPAIRTSTGLRIPSSRTEEWSNVVKPKKFQETLSHLNNLCGSKLVPTIKLAKSVIAGLPSDNRLSGYHIESLAIEVFKNYRGVHTTKEMLPHFFRQAKGLVAQPIADSTGQSRHVDDYLGPSGSPMRRDSELLLDRISKRFDVAEATRSVQQWRMVFE
2711768313	Acidobacteria bacterium RIFCSPLOWO2_12_FULL_54_10	Acidobacteria	2712838647	MGGSGGGYFRGGGDRGDLARRLRDTEAEARDEGYETGVNQQLGEFLKDFNSRDAAGTREVLDDVKKELADEIGGTVDLVYGGSVSRHTYLEGLSDTDALVIIEPDDVGHKSPERLKDRFAQRLRELFGNDNVKVGDLAVTVTVRGKDVQLLPVMRDGEGYRIAAPDGRSWSKINPRAFAEKLTQANKAQDGKLIPAIKVTKAIIATLPKQQQLTGYHVESLAIEAFKNYEGQRTYKAMVAHFFDRAAELVKAPIVDRSGQSVYVDEYLGGANSQERRVVSQALQRVQRKLQNADASKSVDAWADLVGGA
2744054879	Bacillus wiedmannii FSL H7-0353	Firmicutes	2745987564	MGGSGGYNIPSKTLSQLEQEKQEQLEIERFETDINQYIKGYFQEVNSRDVEGINRHLETIKSALEKDIEGFFDLKFGGSVIKNTYSAGISDVDMLVQINNTSYAKAQPMEVLKHFKGQIEKRLPKTEVKIGKLAITVKFKSGHEIQLLPSIKTETGYRIPRPGENNWSNVIRPRKFAEKLTNVNKLNHNKIVPLIKLMKNINAALPKQRQLSGYHLESLAIDAFKNPNHTPKTYKGMVEHFCRHAERAVLKPITDSTGQSVHVDTYLGNAKSPERQRASNTFKQLLKKMEGATHSKSLEEWKGILGSK

### Sheet: Table S2
Supplemental Table S2 | Crystallographic statistics
Structure	Cap10-CdnD	Cap9-CdnD
PDB accession	9NTN	9NTO
Wavelength	0.98	0.98
Resolution range	33.87 - 2.43 (2.47 - 2.43)	43.15 - 2.15 (2.23 - 2.15)
Space group	P 21 21 21	P 21 21 2
Unit cell	70.459 82.92 231.779 90 90 90	92.664 58.219 89.228 90 90 90
Total reflections	717504 (37148)	213398 (22516)
Unique reflections	52191 (2671)	25975 (2661)
Multiplicity	13.7 (13.9)	8.2 (8.5)
Completeness (%)	99.28 (94.33)	96.43 (100.00)
Mean I/sigma(I)	5.28 (0.36)	6.32 (1.39)
Wilson B-factor	52.86	26.81
R-merge	0.3809 (3.675)	0.2997 (2.042)
R-meas	0.3956 (3.814)	0.3196 (2.172)
R-pim	0.1061 (1.017)	0.1096 (0.7334)
CC1/2	0.993 (0.348)	0.993 (0.378)
CC*	0.998 (0.718)	0.998 (0.74)
Reflections used in refinement	51705 (2527)	25888 (2661)
Reflections used for R-free	2606 (126)	1359 (135)
R-work	0.2358 (0.4433)	0.2048 (0.3128)
R-free	0.2761 (0.4784)	0.2317 (0.3586)
Number of non-hydrogen atoms	9942	3743
macromolecules	9641	3495
ligands	130	37
solvent	171	211
Protein residues	1242	463
Nucleic acid bases	0	0
RMS(bonds)	0.002	0.003
RMS(angles)	0.46	0.56
Ramachandran favored (%)	96.31	97.54
Ramachandran allowed (%)	3.69	2.46
Ramachandran outliers (%)	0	0
Rotamer outliers (%)	2.68	0.56
Clashscore	5.04	3.84
Average B-factor	68.27	42.7
macromolecules	68.17	43.14
ligands	97.24	33.06
solvent	52.04	38.29
